# Secreted filarial nematode galectins modulate host immune cells

**DOI:** 10.1101/2022.05.23.493127

**Authors:** Hannah J. Loghry, Noelle A Sondjaja, Sarah J Minkler, Michael J Kimber

## Abstract

Lymphatic filariasis (LF) is a mosquito-borne disease caused by filarial nematodes including *Brugia malayi*. Over 860 million people worldwide are infected or at risk of infection in 72 endemic countries. The absence of a protective vaccine means that current control strategies rely on mass drug administration programs that utilize inadequate drugs that cannot effectively kill adult parasites, thus established infections are incurable. Progress to address deficiencies in the approach to LF control is hindered by a poor mechanistic understanding of host-parasite interactions, including mechanisms of host immunomodulation by the parasite, a critical adaptation for establishing and maintaining infections. The canonical type 2 host response to helminth infection characterized by anti-inflammatory and regulatory immune phenotypes is modified by filarial nematodes during chronic LF. Current efforts at identifying parasite-derived factors driving this modification focus on parasite excretory-secretory products (ESP), including extracellular vesicles (EVs). We have previously profiled the cargo of *B. malayi* EVs and identified *B. malayi* galectin-1 and galectin-2 as among the most abundant EV proteins. In this study we further investigated the function of these proteins. Sequence analysis of the parasite galectins revealed highest homology to mammalian galectin-9 and functional characterization identified similar substrate affinities consistent with this designation. Immunological assays showed that Bma-LEC-2 is a bioactive protein that can polarize macrophages to an alternatively activated phenotype and selectively induce apoptosis in Th1 cells. Our data shows that an abundantly secreted parasite galectin is immunomodulatory and induces phenotypes consistent with the modified type 2 response characteristic of chronic LF infection.
