## Supplemental Materials 4 for "Secreted filarial nematode galectins modulate host immune cells"

### Sheet: Glycan Structure Key
ID No.	Glycan Structure
1	Gala-Sp8
2	Glca-Sp8
3	Mana-Sp8
4	GalNAca-Sp8
5	GalNAca-Sp15
6	Fuca-Sp8
7	Fuca-Sp9
8	Rhaa-Sp8
9	Neu5Aca-Sp8
10	Neu5Aca-Sp11
11	Neu5Acb-Sp8
12	Galb-Sp8
13	Glcb-Sp8
14	Manb-Sp8
15	GalNAcb-Sp8
16	GlcNAcb-Sp0
17	GlcNAcb-Sp8
18	GlcN(Gc)b-Sp8
19	Galb1-4GlcNAcb1-6(Galb1-4GlcNAcb1-3)GalNAca-Sp8
20	Galb1-4GlcNAcb1-6(Galb1-4GlcNAcb1-3)GalNAc-Sp14
21	GlcNAcb1-6(GlcNAcb1-4)(GlcNAcb1-3)GlcNAc-Sp8
22	6S(3S)Galb1-4(6S)GlcNAcb-Sp0
23	6S(3S)Galb1-4GlcNAcb-Sp0
24	(3S)Galb1-4(Fuca1-3)(6S)Glc-Sp0
25	(3S)Galb1-4Glcb-Sp8
26	(3S)Galb1-4(6S)Glcb-Sp0
27	(3S)Galb1-4(6S)Glcb-Sp8
28	(3S)Galb1-3(Fuca1-4)GlcNAcb-Sp8
29	(3S)Galb1-3GalNAca-Sp8
30	(3S)Galb1-3GlcNAcb-Sp0
31	(3S)Galb1-3GlcNAcb-Sp8
32	(3S)Galb1-4(Fuca1-3)GlcNAc-Sp0
33	(3S)Galb1-4(Fuca1-3)GlcNAc-Sp8
34	(3S)Galb1-4(6S)GlcNAcb-Sp0
35	(3S)Galb1-4(6S)GlcNAcb-Sp8
36	(3S)Galb1-4GlcNAcb-Sp0
37	(3S)Galb1-4GlcNAcb-Sp8
38	(3S)Galb-Sp8
39	(6S)(4S)Galb1-4GlcNAcb-Sp0
40	(4S)Galb1-4GlcNAcb-Sp8
41	(6P)Mana-Sp8
42	(6S)Galb1-4Glcb-Sp0
43	(6S)Galb1-4Glcb-Sp8
44	(6S)Galb1-4GlcNAcb-Sp8
45	(6S)Galb1-4(6S)Glcb-Sp8
46	Neu5Aca2-3(6S)Galb1-4GlcNAcb-Sp8
47	(6S)GlcNAcb-Sp8
48	Neu5,9Ac2a-Sp8
49	Neu5,9Ac2a2-6Galb1-4GlcNAcb-Sp8
50	Mana1-6(Mana1-3)Manb1-4GlcNAcb1-4GlcNAcb-Sp12
51	Mana1-6(Mana1-3)Manb1-4GlcNAcb1-4GlcNAcb-Sp13
52	GlcNAcb1-2Mana1-6(GlcNAcb1-2Mana1-3)Manb1-4GlcNAcb1-4GlcNAcb-Sp12
53	GlcNAcb1-2Mana1-6(GlcNAcb1-2Mana1-3)Manb1-4GlcNAcb1-4GlcNAcb-Sp13
54	Galb1-4GlcNAcb1-2Mana1-6(Galb1-4GlcNAcb1-2Mana1-3)Manb1-4GlcNAcb1-4GlcNAcb-Sp12
55	Neu5Aca2-6Galb1-4GlcNAcb1-2Mana1-6(Neu5Aca2-6Galb1-4GlcNAcb1-2Mana1-3)Manb1-4GlcNAcb1-4GlcNAcb-Sp12
56	Neu5Aca2-6Galb1-4GlcNAcb1-2Mana1-6(Neu5Aca2-6Galb1-4GlcNAcb1-2Mana1-3)Manb1-4GlcNAcb1-4GlcNAcb-Sp13
57	Neu5Aca2-6Galb1-4GlcNAcb1-2Mana1-6(Neu5Aca2-6Galb1-4GlcNAcb1-2Man-a1-3)Manb1-4GlcNAcb1-4GlcNAcb-Sp21
58	Neu5Aca2-6Galb1-4GlcNAcb1-2Mana1-6(Neu5Aca2-6Galb1-4GlcNAcb1-2Mana1-3)Manb1-4GlcNAcb1-4GlcNAcb-Sp24
59	Fuca1-2Galb1-3GalNAcb1-3Gala-Sp9
60	Fuca1-2Galb1-3GalNAcb1-3Gala1-4Galb1-4Glcb-Sp9
61	Fuca1-2Galb1-3(Fuca1-4)GlcNAcb-Sp8
62	Fuca1-2Galb1-3GalNAca-Sp8
63	Fuca1-2Galb1-3GalNAca-Sp14
64	Fuca1-2Galb1-3GalNAcb1-4(Neu5Aca2-3)Galb1-4Glcb-Sp0
65	Fuca1-2Galb1-3GalNAcb1-4(Neu5Aca2-3)Galb1-4Glcb-Sp9
66	Fuca1-2Galb1-3GlcNAcb1-3Galb1-4Glcb-Sp8
67	Fuca1-2Galb1-3GlcNAcb1-3Galb1-4Glcb-Sp10
68	Fuca1-2Galb1-3GlcNAcb-Sp0
69	Fuca1-2Galb1-3GlcNAcb-Sp8
70	Fuca1-2Galb1-4(Fuca1-3)GlcNAcb1-3Galb1-4(Fuca1-3)GlcNAcb-Sp0
71	Fuca1-2Galb1-4(Fuca1-3)GlcNAcb1-3Galb1-4(Fuca1-3)GlcNAcb1-3Galb1-4(Fuca1-3)GlcNAcb-Sp0
72	Fuca1-2Galb1-4(Fuca1-3)GlcNAcb-Sp0
73	Fuca1-2Galb1-4(Fuca1-3)GlcNAcb-Sp8
74	Fuca1-2Galb1-4GlcNAcb1-3Galb1-4GlcNAcb-Sp0
75	Fuca1-2Galb1-4GlcNAcb1-3Galb1-4GlcNAcb1-3Galb1-4GlcNAcb-Sp0
76	Fuca1-2Galb1-4GlcNAcb-Sp0
77	Fuca1-2Galb1-4GlcNAcb-Sp8
78	Fuca1-2Galb1-4Glcb-Sp0
79	Fuca1-2Galb-Sp8
80	Fuca1-3GlcNAcb-Sp8
81	Fuca1-4GlcNAcb-Sp8
82	Fucb1-3GlcNAcb-Sp8
83	GalNAca1-3(Fuca1-2)Galb1-3GlcNAcb-Sp0
84	GalNAca1-3(Fuca1-2)Galb1-4(Fuca1-3)GlcNAcb-Sp0
85	(3S)Galb1-4(Fuca1-3)Glcb-Sp0
86	GalNAca1-3(Fuca1-2)Galb1-4GlcNAcb-Sp0
87	GalNAca1-3(Fuca1-2)Galb1-4GlcNAcb-Sp8
88	GalNAca1-3(Fuca1-2)Galb1-4Glcb-Sp0
89	GlcNAcb1-3Galb1-3GalNAca-Sp8
90	GalNAca1-3(Fuca1-2)Galb-Sp8
91	GalNAca1-3(Fuca1-2)Galb-Sp18
92	GalNAca1-3GalNAcb-Sp8
93	GalNAca1-3Galb-Sp8
94	GalNAca1-4(Fuca1-2)Galb1-4GlcNAcb-Sp8
95	GalNAcb1-3GalNAca-Sp8
96	GalNAcb1-3(Fuca1-2)Galb-Sp8
97	GalNAcb1-3Gala1-4Galb1-4GlcNAcb-Sp0
98	GalNAcb1-4(Fuca1-3)GlcNAcb-Sp0
99	GalNAcb1-4GlcNAcb-Sp0
100	GalNAcb1-4GlcNAcb-Sp8
101	Gala1-2Galb-Sp8
102	Gala1-3(Fuca1-2)Galb1-3GlcNAcb-Sp0
103	Gala1-3(Fuca1-2)Galb1-3GlcNAcb-Sp8
104	Gala1-3(Fuca1-2)Galb1-4(Fuca1-3)GlcNAcb-Sp0
105	Gala1-3(Fuca1-2)Galb1-4(Fuca1-3)GlcNAcb-Sp8
106	Gala1-3(Fuca1-2)Galb1-4GlcNAc-Sp0
107	Gala1-3(Fuca1-2)Galb1-4Glcb-Sp0
108	Gala1-3(Fuca1-2)Galb-Sp8
109	Gala1-3(Fuca1-2)Galb-Sp18
110	Gala1-4(Gala1-3)Galb1-4GlcNAcb-Sp8
111	Gala1-3GalNAca-Sp8
112	Gala1-3GalNAca-Sp16
113	Gala1-3GalNAcb-Sp8
114	Gala1-3Galb1-4(Fuca1-3)GlcNAcb-Sp8
115	Gala1-3Galb1-3GlcNAcb-Sp0
116	Gala1-3Galb1-4GlcNAcb-Sp8
117	Gala1-3Galb1-4Glcb-Sp0
118	Gala1-3Galb1-4Glc-Sp10
119	Gala1-3Galb-Sp8
120	Gala1-4(Fuca1-2)Galb1-4GlcNAcb-Sp8
121	Gala1-4Galb1-4GlcNAcb-Sp0
122	Gala1-4Galb1-4GlcNAcb-Sp8
123	Gala1-4Galb1-4Glcb-Sp0
124	Gala1-4GlcNAcb-Sp8
125	Gala1-6Glcb-Sp8
126	Galb1-2Galb-Sp8
127	Galb1-3(Fuca1-4)GlcNAcb1-3Galb1-4(Fuca1-3)GlcNAcb-Sp0
128	Galb1-3GlcNAcb1-3Galb1-4(Fuca1-3)GlcNAcb-Sp0
129	Galb1-3(Fuca1-4)GlcNAc-Sp0
130	Galb1-3(Fuca1-4)GlcNAc-Sp8
131	Fuca1-4(Galb1-3)GlcNAcb-Sp8
132	Galb1-4GlcNAcb1-6GalNAca-Sp8
133	Galb1-4GlcNAcb1-6GalNAc-Sp14
134	GlcNAcb1-6(Galb1-3)GalNAca-Sp8
135	GlcNAcb1-6(Galb1-3)GalNAca-Sp14
136	Neu5Aca2-6(Galb1-3)GalNAca-Sp8
137	Neu5Aca2-6(Galb1-3)GalNAca-Sp14
138	Neu5Acb2-6(Galb1-3)GalNAca-Sp8
139	Neu5Aca2-6(Galb1-3)GlcNAcb1-4Galb1-4Glcb-Sp10
140	Galb1-3GalNAca-Sp8
141	Galb1-3GalNAca-Sp14
142	Galb1-3GalNAca-Sp16
143	Galb1-3GalNAcb-Sp8
144	Galb1-3GalNAcb1-3Gala1-4Galb1-4Glcb-Sp0
145	Galb1-3GalNAcb1-4(Neu5Aca2-3)Galb1-4Glcb-Sp0
146	Galb1-3GalNAcb1-4Galb1-4Glcb-Sp8
147	Galb1-3Galb-Sp8
148	Galb1-3GlcNAcb1-3Galb1-4GlcNAcb-Sp0
149	Galb1-3GlcNAcb1-3Galb1-4Glcb-Sp10
150	Galb1-3GlcNAcb-Sp0
151	Galb1-3GlcNAcb-Sp8
152	Galb1-4(Fuca1-3)GlcNAcb-Sp0
153	Galb1-4(Fuca1-3)GlcNAcb-Sp8
154	Galb1-4(Fuca1-3)GlcNAcb1-3Galb1-4(Fuca1-3)GlcNAcb-Sp0
155	Galb1-4(Fuca1-3)GlcNAcb1-3Galb1-4(Fuca1-3)GlcNAcb1-3Galb1-4(Fuca1-3)GlcNAcb-Sp0
156	Galb1-4(6S)Glcb-Sp0
157	Galb1-4(6S)Glcb-Sp8
158	Galb1-4GalNAca1-3(Fuca1-2)Galb1-4GlcNAcb-Sp8
159	Galb1-4GalNAcb1-3(Fuca1-2)Galb1-4GlcNAcb-Sp8
160	Galb1-4GlcNAcb1-3GalNAca-Sp8
161	Galb1-4GlcNAcb1-3GalNAc-Sp14
162	Galb1-4GlcNAcb1-3Galb1-4(Fuca1-3)GlcNAcb1-3Galb1-4(Fuca1-3)GlcNAcb-Sp0
163	Galb1-4GlcNAcb1-3Galb1-4GlcNAcb1-3Galb1-4GlcNAcb-Sp0
164	Galb1-4GlcNAcb1-3Galb1-4GlcNAcb-Sp0
165	Galb1-4GlcNAcb1-3Galb1-4Glcb-Sp0
166	Galb1-4GlcNAcb1-3Galb1-4Glcb-Sp8
167	Galb1-4GlcNAcb1-6(Galb1-3)GalNAca-Sp8
168	Galb1-4GlcNAcb1-6(Galb1-3)GalNAc-Sp14
169	Galb1-4GlcNAcb-Sp0
170	Galb1-4GlcNAcb-Sp8
171	Galb1-4GlcNAcb-Sp23
172	Galb1-4Glcb-Sp0
173	Galb1-4Glcb-Sp8
174	GlcNAca1-3Galb1-4GlcNAcb-Sp8
175	GlcNAca1-6Galb1-4GlcNAcb-Sp8
176	GlcNAcb1-2Galb1-3GalNAca-Sp8
177	GlcNAcb1-6(GlcNAcb1-3)GalNAca-Sp8
178	GlcNAcb1-6(GlcNAcb1-3)GalNAca-Sp14
179	GlcNAcb1-6(GlcNAcb1-3)Galb1-4GlcNAcb-Sp8
180	GlcNAcb1-3GalNAca-Sp8
181	GlcNAcb1-3GalNAca-Sp14
182	GlcNAcb1-3Galb-Sp8
183	GlcNAcb1-3Galb1-4GlcNAcb-Sp0
184	GlcNAcb1-3Galb1-4GlcNAcb-Sp8
185	GlcNAcb1-3Galb1-4GlcNAcb1-3Galb1-4GlcNAcb-Sp0
186	GlcNAcb1-3Galb1-4Glcb-Sp0
187	GlcNAcb1-4-MDPLys
188	GlcNAcb1-6(GlcNAcb1-4)GalNAca-Sp8
189	GlcNAcb1-4Galb1-4GlcNAcb-Sp8
190	GlcNAcb1-4GlcNAcb1-4GlcNAcb1-4GlcNAcb1-4GlcNAcb1-4GlcNAcb1-Sp8
191	GlcNAcb1-4GlcNAcb1-4GlcNAcb1-4GlcNAcb1-4GlcNAcb1-Sp8
192	GlcNAcb1-4GlcNAcb1-4GlcNAcb-Sp8
193	GlcNAcb1-6GalNAca-Sp8
194	GlcNAcb1-6GalNAca-Sp14
195	GlcNAcb1-6Galb1-4GlcNAcb-Sp8
196	Glca1-4Glcb-Sp8
197	Glca1-4Glca-Sp8
198	Glca1-6Glca1-6Glcb-Sp8
199	Glcb1-4Glcb-Sp8
200	Glcb1-6Glcb-Sp8
201	G-ol-Sp8
202	GlcAa-Sp8
203	GlcAb-Sp8
204	GlcAb1-3Galb-Sp8
205	GlcAb1-6Galb-Sp8
206	KDNa2-3Galb1-3GlcNAcb-Sp0
207	KDNa2-3Galb1-4GlcNAcb-Sp0
208	Mana1-2Mana1-2Mana1-3Mana-Sp9
209	Mana1-2Mana1-6(Mana1-2Mana1-3)Mana-Sp9
210	Mana1-2Mana1-3Mana-Sp9
211	Mana1-6(Mana1-2Mana1-3)Mana1-6(Mana1-2Mana1-3)Manb1-4GlcNAcb1-4GlcNAcb-Sp12
212	Mana1-2Mana1-6(Mana1-3)Mana1-6(Mana1-2Mana1-2Mana1-3)Manb1-4GlcNAcb1-4GlcNAcb-Sp12
213	Mana1-2Mana1-6(Mana1-2Mana1-3)Mana1-6(Mana1-2Mana1-2Mana1-3)Manb1-4GlcNAcb1-4GlcNAcb-Sp12
214	Mana1-6(Mana1-3)Mana-Sp9
215	Mana1-2Mana1-2Mana1-6(Mana1-3)Mana-Sp9
216	Mana1-6(Mana1-3)Mana1-6(Mana1-2Mana1-3)Manb1-4GlcNAcb1-4GlcNAcb-Sp12
217	Mana1-6(Mana1-3)Mana1-6(Mana1-3)Manb1-4GlcNAcb1-4GlcNAcb-Sp12
218	Manb1-4GlcNAcb-Sp0
219	Neu5Aca2-3Galb1-4GlcNAcb1-3Galb1-4(Fuca1-3)GlcNAcb-Sp0
220	(3S)Galb1-4(Fuca1-3)(6S)GlcNAcb-Sp8
221	Fuca1-2(6S)Galb1-4GlcNAcb-Sp0
222	Fuca1-2Galb1-4(6S)GlcNAcb-Sp8
223	Fuca1-2(6S)Galb1-4(6S)Glcb-Sp0
224	Neu5Aca2-3Galb1-3GalNAca-Sp8
225	Neu5Aca2-3Galb1-3GalNAca-Sp14
226	GalNAcb1-4(Neu5Aca2-8Neu5Aca2-8Neu5Aca2-8Neu5Aca2-3)Galb1-4Glcb-Sp0
227	GalNAcb1-4(Neu5Aca2-8Neu5Aca2-8Neu5Aca2-3)Galb1-4Glcb-Sp0
228	Neu5Aca2-8Neu5Aca2-8Neu5Aca2-3Galb1-4Glcb-Sp0
229	GalNAcb1-4(Neu5Aca2-8Neu5Aca2-3)Galb1-4Glcb-Sp0
230	Neu5Aca2-8Neu5Aca2-8Neu5Aca-Sp8
231	Neu5Aca2-3(6S)Galb1-4(Fuca1-3)GlcNAcb-Sp8
232	GalNAcb1-4(Neu5Aca2-3)Galb1-4GlcNAcb-Sp0
233	GalNAcb1-4(Neu5Aca2-3)Galb1-4GlcNAcb-Sp8
234	GalNAcb1-4(Neu5Aca2-3)Galb1-4Glcb-Sp0
235	Neu5Aca2-3Galb1-3GalNAcb1-4(Neu5Aca2-3)Galb1-4Glcb-Sp0
236	Neu5Aca2-6(Neu5Aca2-3)GalNAca-Sp8
237	Neu5Aca2-3GalNAca-Sp8
238	Neu5Aca2-3GalNAcb1-4GlcNAcb-Sp0
239	Neu5Aca2-3Galb1-3(6S)GlcNAc-Sp8
240	Neu5Aca2-3Galb1-3(Fuca1-4)GlcNAcb-Sp8
241	Neu5Aca2-3Galb1-3(Fuca1-4)GlcNAcb1-3Galb1-4(Fuca1-3)GlcNAcb-Sp0
242	Neu5Aca2-3Galb1-4(Neu5Aca2-3Galb1-3)GlcNAcb-Sp8
243	Neu5Aca2-3Galb1-3(6S)GalNAca-Sp8
244	Neu5Aca2-6(Neu5Aca2-3Galb1-3)GalNAca-Sp8
245	Neu5Aca2-6(Neu5Aca2-3Galb1-3)GalNAca-Sp14
246	Neu5Aca2-3Galb-Sp8
247	Neu5Aca2-3Galb1-3GalNAcb1-3Gala1-4Galb1-4Glcb-Sp0
248	Neu5Aca2-3Galb1-3GlcNAcb1-3Galb1-4GlcNAcb-Sp0
249	Fuca1-2(6S)Galb1-4Glcb-Sp0
250	Neu5Aca2-3Galb1-3GlcNAcb-Sp0
251	Neu5Aca2-3Galb1-3GlcNAcb-Sp8
252	Neu5Aca2-3Galb1-4(6S)GlcNAcb-Sp8
253	Neu5Aca2-3Galb1-4(Fuca1-3)(6S)GlcNAcb-Sp8
254	Neu5Aca2-3Galb1-4(Fuca1-3)GlcNAcb1-3Galb1-4(Fuca1-3)GlcNAcb1-3Galb1-4(Fuca1-3)GlcNAcb-Sp0
255	Neu5Aca2-3Galb1-4(Fuca1-3)GlcNAcb-Sp0
256	Neu5Aca2-3Galb1-4(Fuca1-3)GlcNAcb-Sp8
257	Neu5Aca2-3Galb1-4(Fuca1-3)GlcNAcb1-3Galb-Sp8
258	Neu5Aca2-3Galb1-4(Fuca1-3)GlcNAcb1-3Galb1-4GlcNAcb-Sp8
259	Neu5Aca2-3Galb1-4GlcNAcb1-3Galb1-4GlcNAcb1-3Galb1-4GlcNAcb-Sp0
260	Neu5Aca2-3Galb1-4GlcNAcb-Sp0
261	Neu5Aca2-3Galb1-4GlcNAcb-Sp8
262	Neu5Aca2-3Galb1-4GlcNAcb1-3Galb1-4GlcNAcb-Sp0
263	Fuca1-2Galb1-4(6S)Glcb-Sp0
264	Neu5Aca2-3Galb1-4Glcb-Sp0
265	Neu5Aca2-3Galb1-4Glcb-Sp8
266	Neu5Aca2-6GalNAca-Sp8
267	Neu5Aca2-6GalNAcb1-4GlcNAcb-Sp0
268	Neu5Aca2-6Galb1-4(6S)GlcNAcb-Sp8
269	Neu5Aca2-6Galb1-4GlcNAcb-Sp0
270	Neu5Aca2-6Galb1-4GlcNAcb-Sp8
271	Neu5Aca2-6Galb1-4GlcNAcb1-3Galb1-4(Fuca1-3)GlcNAcb1-3Galb1-4(Fuca1-3)GlcNAcb-Sp0
272	Neu5Aca2-6Galb1-4GlcNAcb1-3Galb1-4GlcNAcb-Sp0
273	Neu5Aca2-6Galb1-4Glcb-Sp0
274	Neu5Aca2-6Galb1-4Glcb-Sp8
275	Neu5Aca2-6Galb-Sp8
276	Neu5Aca2-8Neu5Aca-Sp8
277	Neu5Aca2-8Neu5Aca2-3Galb1-4Glcb-Sp0
278	Galb1-3(Fuca1-4)GlcNAcb1-3Galb1-3(Fuca1-4)GlcNAcb-Sp0
279	Neu5Acb2-6GalNAca-Sp8
280	Neu5Acb2-6Galb1-4GlcNAcb-Sp8
281	Neu5Gca2-3Galb1-3(Fuca1-4)GlcNAcb-Sp0
282	Neu5Gca2-3Galb1-3GlcNAcb-Sp0
283	Neu5Gca2-3Galb1-4(Fuca1-3)GlcNAcb-Sp0
284	Neu5Gca2-3Galb1-4GlcNAcb-Sp0
285	Neu5Gca2-3Galb1-4Glcb-Sp0
286	Neu5Gca2-6GalNAca-Sp0
287	Neu5Gca2-6Galb1-4GlcNAcb-Sp0
288	Neu5Gca-Sp8
289	Neu5Aca2-3Galb1-4GlcNAcb1-6(Galb1-3)GalNAca-Sp14
290	Galb1-3GlcNAcb1-3Galb1-3GlcNAcb-Sp0
291	Galb1-4(Fuca1-3)(6S)GlcNAcb-Sp0
292	Galb1-4(Fuca1-3)(6S)Glcb-Sp0
293	Galb1-4(Fuca1-3)GlcNAcb1-3Galb1-3(Fuca1-4)GlcNAcb-Sp0
294	Galb1-4GlcNAcb1-3Galb1-3GlcNAcb-Sp0
295	Neu5Aca2-3Galb1-3GlcNAcb1-3Galb1-3GlcNAcb-Sp0
296	Neu5Aca2-3Galb1-4GlcNAcb1-3Galb1-3GlcNAcb-Sp0
297	4S(3S)Galb1-4GlcNAcb-Sp0
298	(6S)Galb1-4(6S)GlcNAcb-Sp0
299	(6P)Glcb-Sp10
300	Neu5Aca2-3Galb1-4(Fuca1-3)GlcNAcb1-6(Galb1-3)GalNAca-Sp14
301	Galb1-3Galb1-4GlcNAcb-Sp8
302	Neu5Aca2-6Galb1-4GlcNAcb1-2Mana1-6(Galb1-4GlcNAcb1-2Mana1-3)Manb1-4GlcNAcb1-4GlcNAcb-Sp12
303	Galb1-4GlcNAcb1-6(Galb1-4GlcNAcb1-3)Galb1-4GlcNAc-Sp0
304	GlcNAcb1-6(Galb1-4GlcNAcb1-3)Galb1-4GlcNAc-Sp0
305	Galb1-4GlcNAca1-6Galb1-4GlcNAcb-Sp0
306	Galb1-4GlcNAcb1-6Galb1-4GlcNAcb-Sp0
307	GalNAcb1-3Galb-Sp8
308	GlcAb1-3GlcNAcb-Sp8
309	Neu5Aca2-6Galb1-4GlcNAcb1-2Mana1-6(GlcNAcb1-2Mana1-3)Manb1-4GlcNAcb1-4GlcNAcb-Sp12
310	GlcNAcb1-3Man-Sp10
311	GlcNAcb1-4GlcNAcb-Sp10
312	GlcNAcb1-4GlcNAcb-Sp12
313	MurNAcb1-4GlcNAcb-Sp10
314	Mana1-6Manb-Sp10
315	Mana1-6(Mana1-3)Mana1-6(Mana1-3)Manb-Sp10
316	Mana1-2Mana1-6(Mana1-3)Mana1-6(Mana1-2Mana1-2Mana1-3)Mana-Sp9
317	Mana1-2Mana1-6(Mana1-2Mana1-3)Mana1-6(Mana1-2Mana1-2Mana1-3)Mana-Sp9
318	Neu5Aca2-3Galb1-4GlcNAcb1-6(Neu5Aca2-3Galb1-3)GalNAca-Sp14
319	Neu5Aca2-6Galb1-4GlcNAcb1-2Mana1-6(Neu5Aca2-3Galb1-4GlcNAcb1-2Mana1-3)Manb1-4GlcNAcb1-4GlcNAcb-Sp12
320	Galb1-4GlcNAcb1-2Mana1-6(Neu5Aca2-6Galb1-4GlcNAcb1-2Mana1-3)Manb1-4GlcNAcb1-4GlcNAcb-Sp12
321	GlcNAcb1-2Mana1-6(Neu5Aca2-6Galb1-4GlcNAcb1-2Mana1-3)Manb1-4GlcNAcb1-4GlcNAcb-Sp12
322	Neu5Aca2-8Neu5Acb-Sp17
323	Neu5Aca2-8Neu5Aca2-8Neu5Acb-Sp8
324	Neu5Gcb2-6Galb1-4GlcNAc-Sp8
325	Galb1-3GlcNAcb1-2Mana1-6(Galb1-3GlcNAcb1-2Mana1-3)Manb1-4GlcNAcb1-4GlcNAcb-Sp19
326	Neu5Aca2-3Galb1-4GlcNAcb1-2Mana1-6(Neu5Aca2-3Galb1-4GlcNAcb1-2Mana1-3)Manb1-4GlcNAcb1-4GlcNAcb-Sp12
327	Neu5Aca2-3Galb1-4GlcNAcb1-2Mana1-6(Neu5Aca2-6Galb1-4GlcNAcb1-2Mana1-3)Manb1-4GlcNAcb1-4GlcNAcb-Sp12
328	Galb1-4(Fuca1-3)GlcNAcb1-2Mana1-6(Galb1-4(Fuca1-3)GlcNAcb1-2Mana1-3)Manb1-4GlcNAcb1-4GlcNAcb-Sp20
329	Neu5,9Ac2a2-3Galb1-4GlcNAcb-Sp0
330	Neu5,9Ac2a2-3Galb1-3GlcNAcb-Sp0
331	Neu5Aca2-6Galb1-4GlcNAcb1-3Galb1-3GlcNAcb-Sp0
332	Neu5Aca2-3Galb1-3(Fuca1-4)GlcNAcb1-3Galb1-3(Fuca1-4)GlcNAcb-Sp0
333	Neu5Aca2-6Galb1-4GlcNAcb1-3Galb1-4GlcNAcb1-3Galb1-4GlcNAcb-Sp0
334	Gala1-4Galb1-4GlcNAcb1-3Galb1-4Glcb-Sp0
335	GalNAcb1-3Gala1-4Galb1-4GlcNAcb1-3Galb1-4Glcb-Sp0
336	GalNAca1-3(Fuca1-2)Galb1-4GlcNAcb1-3Galb1-4GlcNAcb-Sp0
337	GalNAca1-3(Fuca1-2)Galb1-4GlcNAcb1-3Galb1-4GlcNAcb1-3Galb1-4GlcNAcb-Sp0
338	Neu5Aca2-3Galb1-4(Fuca1-3)GlcNAcb1-6(Neu5Aca2-3Galb1-3)GalNAc-Sp14
339	GlcNAca1-4Galb1-4GlcNAcb1-3Galb1-4GlcNAcb1-3Galb1-4GlcNAcb-Sp0
340	GlcNAca1-4Galb1-4GlcNAcb-Sp0
341	GlcNAca1-4Galb1-3GlcNAcb-Sp0
342	GlcNAca1-4Galb1-4GlcNAcb1-3Galb1-4Glcb-Sp0
343	GlcNAca1-4Galb1-4GlcNAcb1-3Galb1-4(Fuca1-3)GlcNAcb1-3Galb1-4(Fuca1-3)GlcNAcb-Sp0
344	GlcNAca1-4Galb1-4GlcNAcb1-3Galb1-4GlcNAcb-Sp0
345	GlcNAca1-4Galb1-3GalNAc-Sp14
346	Neu5Aca2-6Galb1-4GlcNAcb1-2Mana1-6(Mana1-3)Manb1-4GlcNAcb1-4GlcNAc-Sp12
347	Mana1-6(Neu5Aca2-6Galb1-4GlcNAcb1-2Mana1-3)Manb1-4GlcNAcb1-4GlcNAc-Sp12
348	Neu5Aca2-6Galb1-4GlcNAcb1-2Mana1-6Manb1-4GlcNAcb1-4GlcNAc-Sp12
349	Neu5Aca2-6Galb1-4GlcNAcb1-2Mana1-3Manb1-4GlcNAcb1-4GlcNAc-Sp12
350	Galb1-4GlcNAcb1-2Mana1-3Manb1-4GlcNAcb1-4GlcNAc-Sp12
351	Galb1-4GlcNAcb1-2Mana1-6Manb1-4GlcNAcb1-4GlcNAc-Sp12
352	Mana1-6(Galb1-4GlcNAcb1-2Mana1-3)Manb1-4GlcNAcb1-4GlcNAcb-Sp12
353	GlcNAcb1-2Mana1-6(GlcNAcb1-2Mana1-3)Manb1-4GlcNAcb1-4(Fuca1-6)GlcNAcb-Sp22
354	Galb1-4GlcNAcb1-2Mana1-6(Galb1-4GlcNAcb1-2Mana1-3)Manb1-4GlcNAcb1-4(Fuca1-6)GlcNAcb-Sp22
355	Galb1-3GlcNAcb1-2Mana1-6(Galb1-3GlcNAcb1-2Mana1-3)Manb1-4GlcNAcb1-4(Fuca1-6)GlcNAcb-Sp22
356	(6S)GlcNAcb1-3Galb1-4GlcNAcb-Sp0
357	KDNa2-3Galb1-4(Fuca1-3)GlcNAc-Sp0
358	KDNa2-6Galb1-4GlcNAc-Sp0
359	KDNa2-3Galb1-4Glc-Sp0
360	KDNa2-3Galb1-3GalNAca-Sp14
361	Fuca1-2Galb1-3GlcNAcb1-2Mana1-6(Fuca1-2Galb1-3GlcNAcb1-2Mana1-3)Manb1-4GlcNAcb1-4GlcNAcb-Sp20
362	Fuca1-2Galb1-4GlcNAcb1-2Mana1-6(Fuca1-2Galb1-4GlcNAcb1-2Mana1-3)Manb1-4GlcNAcb1-4GlcNAcb-Sp20
363	Fuca1-2Galb1-4(Fuca1-3)GlcNAcb1-2Mana1-6(Fuca1-2Galb1-4(Fuca1-3)GlcNAcb1-2Mana1-3)Manb1-4GlcNAcb1-4GlcNAb-Sp20
364	Gala1-3Galb1-4GlcNAcb1-2Mana1-6(Gala1-3Galb1-4GlcNAcb1-2Mana1-3)Manb1-4GlcNAcb1-4GlcNAcb-Sp20
365	Galb1-4GlcNAcb1-2Mana1-6(Mana1-3)Manb1-4GlcNAcb1-4GlcNAcb-Sp12
366	Fuca1-4(Galb1-3)GlcNAcb1-2Mana1-6(Fuca1-4(Galb1-3)GlcNAcb1-2Mana1-3)Manb1-4GlcNAcb1-4(Fuca1-6)GlcNAcb-Sp22
367	Neu5Aca2-6GlcNAcb1-4GlcNAc-Sp21
368	Neu5Aca2-6GlcNAcb1-4GlcNAcb1-4GlcNAc-Sp21
369	Galb1-4(Fuca1-3)GlcNAcb1-6(Fuca1-2Galb1-4GlcNAcb1-3)Galb1-4Glc-Sp21
370	Galb1-4GlcNAcb1-2Mana1-6(Galb1-4GlcNAcb1-4(Galb1-4GlcNAcb1-2)Mana1-3)Manb1-4GlcNAcb1-4GlcNAc-Sp21
371	GalNAca1-3(Fuca1-2)Galb1-4GlcNAcb1-2Mana1-6(GalNAca1-3(Fuca1-2)Galb1-4GlcNAcb1-2Mana1-3)Manb1-4GlcNAcb1-4GlcNAcb-Sp20
372	Gala1-3(Fuca1-2)Galb1-4GlcNAcb1-2Mana1-6(Gala1-3(Fuca1-2)Galb1-4GlcNAcb1-2Mana1-3)Manb1-4GlcNAcb1-4GlcNAcb-Sp20
373	Gala1-3Galb1-4(Fuca1-3)GlcNAcb1-2Mana1-6(Gala1-3Galb1-4(Fuca1-3)GlcNAcb1-2Mana1-3)Manb1-4GlcNAcb1-4GlcNAcb-Sp20
374	GalNAca1-3(Fuca1-2)Galb1-3GlcNAcb1-2Mana1-6(GalNAca1-3(Fuca1-2)Galb1-3GlcNAcb1-2Mana1-3)Manb1-4GlcNAcb1-4GlcNAcb-Sp20
375	Gala1-3(Fuca1-2)Galb1-3GlcNAcb1-2Mana1-6(Gala1-3(Fuca1-2)Galb1-3GlcNAcb1-2Mana1-3)Manb1-4GlcNAcb1-4GlcNAcb-Sp20
376	Fuca1-4(Fuca1-2Galb1-3)GlcNAcb1-2Mana1-3(Fuca1-4(Fuca1-2Galb1-3)GlcNAcb1-2Mana1-3)Manb1-4GlcNAcb1-4GlcNAcb-Sp19
377	Neu5Aca2-3Galb1-4GlcNAcb1-3GalNAc-Sp14
378	Neu5Aca2-6Galb1-4GlcNAcb1-3GalNAc-Sp14
379	Neu5Aca2-3Galb1-4(Fuca1-3)GlcNAcb1-3GalNAca-Sp14
380	GalNAcb1-4GlcNAcb1-2Mana1-6(GalNAcb1-4GlcNAcb1-2Mana1-3)Manb1-4GlcNAcb1-4GlcNAc-Sp12
381	Galb1-3GalNAca1-3(Fuca1-2)Galb1-4Glc-Sp0
382	Galb1-3GalNAca1-3(Fuca1-2)Galb1-4GlcNAc-Sp0
383	Galb1-3GlcNAcb1-3Galb1-4GlcNAcb1-6(Galb1-3GlcNAcb1-3)Galb1-4Glcb-Sp0
384	Galb1-4(Fuca1-3)GlcNAcb1-6(Galb1-3GlcNAcb1-3)Galb1-4Glc-Sp21
385	Galb1-4GlcNAcb1-6(Fuca1-4(Fuca1-2Galb1-3)GlcNAcb1-3)Galb1-4Glc-Sp21
386	Galb1-4(Fuca1-3)GlcNAcb1-6(Fuca1-4(Fuca1-2Galb1-3)GlcNAcb1-3)Galb1-4Glc-Sp21
387	Galb1-3GlcNAcb1-3Galb1-4(Fuca1-3)GlcNAcb1-6(Galb1-3GlcNAcb1-3)Galb1-4Glc-Sp21
388	Galb1-4GlcNAcb1-6(Galb1-4GlcNAcb1-2)Mana1-6(Galb1-4GlcNAcb1-4(Galb1-4GlcNAcb1-2)Mana1-3)Manb1-4GlcNAcb1-4GlcNAcb-Sp21
389	GlcNAcb1-2Mana1-6(GlcNAcb1-4(GlcNAcb1-2)Mana1-3)Manb1-4GlcNAcb1-4GlcNAc-Sp21
390	Fuca1-2Galb1-3GalNAca1-3(Fuca1-2)Galb1-4Glcb-Sp0
391	Fuca1-2Galb1-3GalNAca1-3(Fuca1-2)Galb1-4GlcNAcb-Sp0
392	Galb1-3GlcNAcb1-3GalNAca-Sp14
393	GalNAcb1-4(Neu5Aca2-3)Galb1-4GlcNAcb1-3GalNAca-Sp14
394	GalNAca1-3(Fuca1-2)Galb1-3GalNAca1-3(Fuca1-2)Galb1-4GlcNAcb-Sp0
395	Gala1-3Galb1-3GlcNAcb1-2Mana1-6(Gala1-3Galb1-3GlcNAcb1-2Mana1-3)Manb1-4GlcNAcb1-4GlcNAc-Sp19
396	Gala1-3Galb1-3(Fuca1-4)GlcNAcb1-2Mana1-6(Gala1-3Galb1-3(Fuca1-4)GlcNAcb1-2Mana1-3)Manb1-4GlcNAcb1-4GlcNAc-Sp19
397	Neu5Aca2-3Galb1-3GlcNAcb1-2Mana1-6(Neu5Aca2-3Galb1-3GlcNAcb1-2Mana1-3)Manb1-4GlcNAcb1-4GlcNAc-Sp19
398	GlcNAcb1-2Mana1-6(Galb1-4GlcNAcb1-2Mana1-3)Manb1-4GlcNAcb1-4GlcNAc-Sp12
399	Galb1-4GlcNAcb1-2Mana1-6(GlcNAcb1-2Mana1-3)Manb1-4GlcNAcb1-4GlcNAc-Sp12
400	Neu5Aca2-3Galb1-3GlcNAcb1-3GalNAca-Sp14
401	Fuca1-2Galb1-4GlcNAcb1-3GalNAca-Sp14
402	Galb1-4(Fuca1-3)GlcNAcb1-3GalNAca-Sp14
403	GalNAca1-3GalNAcb1-3Gala1-4Galb1-4GlcNAcb-Sp0
404	Gala1-4Galb1-3GlcNAcb1-2Mana1-6(Gala1-4Galb1-3GlcNAcb1-2Mana1-3)Manb1-4GlcNAcb1-4GlcNAcb-Sp19
405	Gala1-4Galb1-4GlcNAcb1-2Mana1-6(Gala1-4Galb1-4GlcNAcb1-2Mana1-3)Manb1-4GlcNAcb1-4GlcNAcb-Sp24
406	Gala1-3Galb1-4GlcNAcb1-3GalNAca-Sp14
407	Galb1-3GlcNAcb1-6Galb1-4GlcNAcb-Sp0
408	Galb1-3GlcNAca1-6Galb1-4GlcNAcb-Sp0
409	GalNAcb1-3Gala1-6Galb1-4Glcb-Sp8
410	Gala1-3(Fuca1-2)Galb1-4(Fuca1-3)Glcb-Sp21
411	Galb1-4GlcNAcb1-6(Neu5Aca2-6Galb1-3GlcNAcb1-3)Galb1-4Glc-Sp21
412	Galb1-3GalNAcb1-4(Neu5Aca2-8Neu5Aca2-3)Galb1-4Glcb-Sp0
413	Neu5Aca2-3Galb1-3GalNAcb1-4(Neu5Aca2-8Neu5Aca2-3)Galb1-4Glcb-Sp0
414	Gala1-3(Fuca1-2)Galb1-4GlcNAcb1-3GalNAca-Sp14
415	GalNAca1-3(Fuca1-2)Galb1-4GlcNAcb1-3GalNAca-Sp14
416	GalNAca1-3GalNAcb1-3Gala1-4Galb1-4Glcb-Sp0
417	Fuca1-2Galb1-4(Fuca1-3)GlcNAcb1-3GalNAca-Sp14
418	Gala1-3(Fuca1-2)Galb1-4(Fuca1-3)GlcNAcb1-3GalNAc-Sp14
419	GalNAca1-3(Fuca1-2)Galb1-4(Fuca1-3)GlcNAcb1-3GalNAc-Sp14
420	Galb1-4(Fuca1-3)GlcNAcb1-2Mana1-6(Galb1-4(Fuca1-3)GlcNAcb1-2Mana1-3)Manb1-4GlcNAcb1-4(Fuca1-6)GlcNAcb-Sp22
421	Fuca1-2Galb1-4GlcNAcb1-2Mana1-6(Fuca1-2Galb1-4GlcNAcb1-2Mana1-3)Manb1-4GlcNAcb1-4(Fuca1-6)GlcNAcb-Sp22
422	GlcNAcb1-2(GlcNAcb1-6)Mana1-6(GlcNAcb1-2Mana1-3)Manb1-4GlcNAcb1-4GlcNAcb-Sp19
423	Fuca1-2Galb1-3GlcNAcb1-3GalNAc-Sp14
424	Gala1-3(Fuca1-2)Galb1-3GlcNAcb1-3GalNAc-Sp14
425	GalNAca1-3(Fuca1-2)Galb1-3GlcNAcb1-3GalNAc-Sp14
426	Gala1-3Galb1-3GlcNAcb1-3GalNAc-Sp14
427	Fuca1-2Galb1-3GlcNAcb1-2Mana1-6(Fuca1-2Galb1-3GlcNAcb1-2Mana1-3)Manb1-4GlcNAcb1-4(Fuca1-6)GlcNAcb-Sp22
428	Gala1-3(Fuca1-2)Galb1-4GlcNAcb1-2Mana1-6(Gala1-3(Fuca1-2)Galb1-4GlcNAcb1-2Mana1-3)Manb1-4GlcNAcb1-4(Fuca1-6)GlcNAcb-Sp22
429	Galb1-3GlcNAcb1-6(Galb1-3GlcNAcb1-2)Mana1-6(Galb1-3GlcNAcb1-2Mana1-3)Manb1-4GlcNAcb1-4GlcNAcb-Sp19
430	Galb1-4GlcNAcb1-6(Fuca1-2Galb1-3GlcNAcb1-3)Galb1-4Glc-Sp21
431	Fuca1-3GlcNAcb1-6(Galb1-4GlcNAcb1-3)Galb1-4Glc-Sp21
432	GlcNAcb1-2Mana1-6(GlcNAcb1-4)(GlcNAcb1-2Mana1-3)Manb1-4GlcNAcb1-4GlcNAc-Sp21
433	GlcNAcb1-2Mana1-6(GlcNAcb1-4)(GlcNAcb1-4(GlcNAcb1-2)Mana1-3)Manb1-4GlcNAcb1-4GlcNAc-Sp21
434	GlcNAcb1-6(GlcNAcb1-2)Mana1-6(GlcNAcb1-4)(GlcNAcb1-2Mana1-3)Manb1-4GlcNAcb1-4GlcNAc-Sp21
435	GlcNAcb1-6(GlcNAcb1-2)Mana1-6(GlcNAcb1-4)(GlcNAcb1-4(GlcNAcb1-2)Mana1-3)Manb1-4GlcNAcb1-4GlcNAc-Sp21
436	Galb1-4GlcNAcb1-2Mana1-6(GlcNAcb1-4)(Galb1-4GlcNAcb1-2Mana1-3)Manb1-4GlcNAcb1-4GlcNAc-Sp21
437	Galb1-4GlcNAcb1-2Mana1-6(GlcNAcb1-4)(Galb1-4GlcNAcb1-4(Galb1-4GlcNAcb1-2)Mana1-3)Manb1-4GlcNAcb1-4GlcNAc-Sp21
438	Galb1-4GlcNAcb1-6(Galb1-4GlcNAcb1-2)Mana1-6(GlcNAcb1-4)(Galb1-4GlcNAcb1-2Mana1-3)Manb1-4GlcNAcb1-4GlcNAc-Sp21
439	Galb1-4GlcNAcb1-6(Galb1-4GlcNAcb1-2)Mana1-6(GlcNAcb1-4)(Galb1-4GlcNAcb1-4(Galb1-4GlcNAcb1-2)Mana1-3)Manb1-4GlcNAcb1-4GlcNAc-Sp21
440	Galb1-4Galb-Sp10
441	Galb1-6Galb-Sp10
442	Neu5Aca2-3Galb1-4GlcNAcb1-3Galb-Sp8
443	GalNAcb1-6GalNAcb-Sp8
444	(6S)Galb1-3GlcNAcb-Sp0
445	(6S)Galb1-3(6S)GlcNAc-Sp0
446	Fuca1-2Galb1-4 GlcNAcb1-2Mana1-6(Fuca1-2Galb1-4GlcNAcb1-2(Fuca1-2Galb1-4GlcNAcb1-4)Mana1-3)Manb1-4GlcNAcb1-4GlcNAcb-Sp12
447	Fuca1-2Galb1-4(Fuca1-3)GlcNAcb1-2Mana1-6(Fuca1-2Galb1-4(Fuca1-3)GlcNAcb1-4(Fuca1-2Galb1-4(Fuca1-3)GlcNAcb1-2)Mana1-3)Manb1-4GlcNAcb1-4GlcNAcb-Sp12
448	Galb1-4(Fuca1-3)GlcNAcb1-6GalNAc-Sp14
449	Galb1-4GlcNAcb1-2Mana-Sp0
450	Fuca1-2Galb1-4GlcNAcb1-6(Fuca1-2Galb1-4GlcNAcb1-3)GalNAc-Sp14
451	Gala1-3Fuca1-2Galb1-4GlcNAcb1-6(Gala1-3Fuca1-2Galb1-4GlcNAcb1-3)GalNAc-Sp14
452	GalNAca1-3(Fuca1-2)Galb1-4GlcNAcb1-6(GalNAca1-3(Fuca1-2)Galb1-4GlcNAcb1-3)GalNAc-Sp14
453	Neu5Aca2-8Neu5Aca2-3Galb1-3GalNAcb1-4(Neu5Aca2-8Neu5Aca2-3)Galb1-4Glcb-Sp0
454	GalNAcb1-4Galb1-4Glcb-Sp0
455	GalNAca1-3(Fuca1-2)Galb1-4GlcNAcb1-2Mana1-6(GalNAca1-3(Fuca1-2)Galb1-4GlcNAcb1-2Mana1-3)Manb1-4GlcNAcb1-4(Fuca1-6)GlcNAcb-Sp22
456	Gala1-3(Fuca1-2)Galb1-3GlcNAcb1-2Mana1-6(Gala1-3(Fuca1-2)Galb1-3GlcNAcb1-2Mana1-3)Manb1-4GlcNAcb1-4(Fuca1-6)GlcNAcb-Sp22
457	Neu5Aca2-6Galb1-4GlcNAcb1-6(Fuca1-2Galb1-3GlcNAcb1-3)Galb1-4Glc-Sp21
458	GalNAca1-3(Fuca1-2)Galb1-3GlcNAcb1-2Mana1-6(GalNAca1-3(Fuca1-2)Galb1-3GlcNAcb1-2Mana1-3)Manb1-4GlcNAcb1-4(Fuca1-6)GlcNAcb-Sp22
459	Galb1-4GlcNAcb1-6(Galb1-4GlcNAcb1-2)Mana1-6(Galb1-4GlcNAcb1-2Mana1-3)Manb1-4GlcNAcb1-4GlcNAcb-Sp19
460	Neu5Aca2-3Galb1-4GlcNAcb1-2Mana1-6(GlcNAcb1-4)(Neu5Aca2-3Galb1-4GlcNAcb1-2Mana1-3)Manb1-4GlcNAcb1-4GlcNAcb-Sp21
461	Neu5Aca2-3Galb1-4GlcNAcb1-4Mana1-6(GlcNAcb1-4)(Neu5Aca2-3Galb1-4GlcNAcb1-4(Neu5Aca2-3Galb1-4GlcNAcb1-2)Mana1-3)Manb1-4GlcNAcb1-4GlcNAcb-Sp21
462	Neu5Aca2-3Galb1-4GlcNAcb1-6(Neu5Aca2-3Galb1-4GlcNAcb1-2)Mana1-6(GlcNAcb1-4)(Neu5Aca2-3Galb1-4GlcNAcb1-2Mana1-3)Manb1-4GlcNAcb1-4GlcNAcb-Sp21
463	Neu5Aca2-3Galb1-4GlcNAcb1-6(Neu5Aca2-3Galb1-4GlcNAcb1-2)Mana1-6(GlcNAcb1-4)(Neu5Aca2-3Galb1-4GlcNAcb1-4(Neu5Aca2-3Galb1-4GlcNAcb1-2)Mana1-3)Manb1-4GlcNAcb1-4GlcNAcb-Sp21
464	Neu5Aca2-6Galb1-4GlcNAcb1-2Mana1-6(GlcNAcb1-4)(Neu5Aca2-6Galb1-4GlcNAcb1-2Mana1-3)Manb1-4GlcNAcb1-4GlcNAcb-Sp21
465	Neu5Aca2-6Galb1-4GlcNAcb1-4Mana1-6(GlcNAcb1-4)(Neu5Aca2-6Galb1-4GlcNAcb1-4(Neu5Aca2-6Galb1-4GlcNAcb1-2)Mana1-3)Manb1-4GlcNAcb1-4GlcNAcb-Sp21
466	Neu5Aca2-6Galb1-4GlcNAcb1-6(Neu5Aca2-6Galb1-4GlcNAcb1-2)Mana1-6(GlcNAcb1-4)(Neu5Aca2-6Galb1-4GlcNAcb1-2Mana1-3)Manb1-4GlcNAcb1-4GlcNAcb-Sp21
467	Neu5Aca2-6Galb1-4GlcNAcb1-6(Neu5Aca2-6Galb1-4GlcNAcb1-2)Mana1-6(GlcNAcb1-4)(Neu5Aca2-6Galb1-4GlcNAcb1-4(Neu5Aca2-6Galb1-4GlcNAcb1-2)Mana1-3)Manb1-4GlcNAcb1-4GlcNAcb-Sp21
468	Gala1-3(Fuca1-2)Galb1-3GalNAca-Sp8
469	Gala1-3(Fuca1-2)Galb1-3GalNAcb-Sp8
470	Glca1-6Glca1-6Glca1-6Glcb-Sp10
471	Glca1-4Glca1-4Glca1-4Glcb-Sp10
472	Neu5Aca2-3Galb1-4GlcNAcb1-6(Neu5Aca2-3Galb1-4GlcNAcb1-3)GalNAca-Sp14
473	Fuca1-2Galb1-4(Fuca1-3)GlcNAcb1-2Mana1-6(Fuca1-2Galb1-4(Fuca1-3)GlcNAcb1-2Mana1-3)Manb1-4GlcNAcb1-4(Fuca1-6)GlcNAcb-Sp24
474	Fuca1-2Galb1-3(Fuca1-4)GlcNAcb1-2Mana1-6(Fuca1-2Galb1-3(Fuca1-4)GlcNAcb1-2Mana1-3)Manb1-4GlcNAcb1-4(Fuca1-6)GlcNAcb1-4(Fuca1-6)GlcNAcb-Sp19
475	Neu5Aca2-3Galb1-3GlcNAcb1-6(Neu5Aca2-3Galb1-4GlcNAcb1-2)Mana1-6(Neu5Aca2-3Galb1-3GlcNAcb1-2Mana1-3)Manb1-4GlcNAcb1-4GlcNAcb-Sp19
476	GlcNAcb1-6(GlcNAcb1-2)Mana1-6(GlcNAcb1-2Mana1-3)Manb1-4GlcNAcb1-4(Fuca1-6)GlcNAcb-Sp24
477	Galb1-3GlcNAcb1-2Mana1-6(GlcNAcb1-4)(Galb1-3GlcNAcb1-2Mana1-3)Manb1-4GlcNAcb1-4GlcNAcb-Sp21
478	Neu5Aca2-6Galb1-4GlcNAcb1-6(Galb1-3GlcNAcb1-3)Galb1-4Glcb-Sp21
479	Neu5Aca2-3Galb1-4GlcNAcb1-2Mana-Sp0
480	Neu5Aca2-3Galb1-4GlcNAcb1-6GalNAca-Sp14
481	Neu5Aca2-6Galb1-4GlcNAcb1-6GalNAca-Sp14
482	Neu5Aca2-6Galb1-4 GlcNAcb1-6(Neu5Aca2-6Galb1-4GlcNAcb1-3)GalNAca-Sp14
483	Neu5Aca2-6Galb1-4GlcNAcb1-2Mana1-6(Neu5Aca2-6Galb1-4GlcNAcb1-2Mana1-3)Manb1-4GlcNAcb1-4(Fuca1-6)GlcNAcb-Sp24
484	Neu5Aca2-3Galb1-4GlcNAcb1-2Mana1-6(Neu5Aca2-3Galb1-4GlcNAcb1-2Mana1-3)Manb1-4GlcNAcb1-4(Fuca1-6)GlcNAcb-Sp24
485	Mana1-6(Mana1-3)Manb1-4GlcNAcb1-4(Fuca1-6)GlcNAcb-Sp19
486	Galb1-4GlcNAcb1-6(Galb1-4GlcNAcb1-2)Mana1-6(Galb1-4GlcNAcb1-2Mana1-3)Manb1-4GlcNAcb1-4(Fuca1-6)GlcNAcb-Sp24
487	Neu5Aca2-3Galb1-3GlcNAcb1-2Mana1-6(GlcNAcb1-4)(Neu5Aca2-3Galb1-3GlcNAcb1-2Mana1-3)Manb1-4GlcNAcb1-4GlcNAc-Sp21
488	Neu5Aca2-6Galb1-4GlcNAcb1-6(Fuca1-2Galb1-4(Fuca1-3)GlcNAcb1-3)Galb1-4Glc-Sp21
489	Galb1-3GlcNAcb1-6GalNAca-Sp14
490	Gala1-3Galb1-3GlcNAcb1-6GalNAca-Sp14
491	Galb1-3(Fuca1-4)GlcNAcb1-6GalNAca-Sp14
492	Neu5Aca2-3Galb1-3GlcNAcb1-6GalNAca-Sp14
493	(3S)Galb1-3(Fuca1-4)GlcNAcb-Sp0
494	Galb1-4(Fuca1-3)GlcNAcb1-6(Neu5Aca2-6(Neu5Aca2-3Galb1-3)GlcNAcb1-3)Galb1-4Glc-Sp21
495	Fuca1-2Galb1-4GlcNAcb1-6GalNAca-Sp14
496	Gala1-3Galb1-4GlcNAcb1-6GalNAca-Sp14
497	Galb1-4(Fuca1-3)GlcNAcb1-2Mana-Sp0
498	Fuca1-2(6S)Galb1-3GlcNAcb-Sp0
499	Gala1-3(Fuca1-2)Galb1-4GlcNAcb1-6GalNAca-Sp14
500	Fuca1-2Galb1-4GlcNAcb1-2Mana-Sp0
501	Fuca1-2Galb1-3(6S)GlcNAcb-Sp0
502	Fuca1-2(6S)Galb1-3(6S)GlcNAcb-Sp0
503	Neu5Aca2-6GalNAcb1-4(6S)GlcNAcb-Sp8
504	GalNAcb1-4(Fuca1-3)(6S)GlcNAcb-Sp8
505	(3S)GalNAcb1-4(Fuca1-3)GlcNAcb-Sp8
506	Fuca1-2Galb1-3GlcNAcb1-6(Fuca1-2Galb1-3GlcNAcb1-3)GalNAca-Sp14
507	GalNAca1-3(Fuca1-2)Galb1-3GlcNAcb1-6GalNAca-Sp14
508	GlcNAcb1-6(GlcNAcb1-2)Mana1-6(GlcNAcb1-4)(GlcNAcb1-4(GlcNAcb1-2)Mana1-3)Manb1-4GlcNAcb1-4(Fuca1-6)GlcNAc-Sp21
509	Galb1-4GlcNAcb1-6(Galb1-4GlcNAcb1-2)Mana1-6(GlcNAcb1-4)Galb1-4GlcNAcb1-4(Gal b1-4GlcNAcb1-2)Mana1-3)Manb1-4GlcNAcb1-4(Fuca1-6)GlcNAc-Sp21
510	Galb1-3GlcNAca1-3Galb1-4GlcNAcb-Sp8
511	Galb1-3(6S)GlcNAcb-Sp8
512	(6S)(4S)GalNAcb1-4GlcNAc-Sp8
513	(6S)GalNAcb1-4GlcNAc-Sp8
514	(3S)GalNAcb1-4(3S)GlcNAc-Sp8
515	GalNAcb1-4(6S)GlcNAc-Sp8
516	(3S)GalNAcb1-4GlcNAc-Sp8
517	(4S)GalNAcb-Sp10
518	Galb1-4(6P)GlcNAcb-Sp0
519	(6P)Galb1-4GlcNAcb-SP0
520	GalNAca1-3(Fuca1-2)Galb1-4GlcNAcb1-6GalNAc-Sp14
521	Neu5Aca2-6Galb1-4GlcNAcb1-2Man-Sp0
522	Gala1-3Galb1-4GlcNAcb1-2Mana-Sp0
523	Gala1-3(Fuca1-2)Galb1-4GlcNAcb1-2Mana-Sp0
524	GalNAca1-3(Fuca1-2)Galb1-4 GlcNAcb1-2Mana-Sp0
525	Galb1-3GlcNAcb1-2Mana-Sp0
526	Gala1-3(Fuca1-2)Galb1-3GlcNAcb1-6GalNAc-Sp14
527	Neu5Aca2-3Galb1-3GlcNAcb1-2Mana-Sp0
528	Gala1-3Galb1-3GlcNAcb1-2Mana-Sp0
529	GalNAcb1-4GlcNAcb1-2Mana-Sp0
530	Neu5Aca2-3Galb1-3GlcNAcb1-4Galb1-4Glcb-Sp0
531	GlcNAcb1-2 Mana1-6(GlcNAcb1-4)(GlcNAcb1-2Mana1-3)Manb1-4GlcNAcb1-4(Fuca1-6)GlcNAc-Sp21
532	Galb1-4GlcNAcb1-2 Mana1-6(GlcNAcb1-4)(Galb1-4GlcNAcb1-2Mana1-3)Manb1-4GlcNAcb1-4(Fuca1-6)GlcNAc-Sp21
533	Galb1-4GlcNAcb1-2 Mana1-6(Galb1-4GlcNAcb1-4)(Galb1-4GlcNAcb1-2Mana1-3)Manb1-4GlcNAcb1-4(Fuca1-6)GlcNAc-Sp21
534	Fuca1-4(Galb1-3)GlcNAcb1-2 Mana-Sp0
535	Neu5Aca2-3Galb1-4(Fuca1-3)GlcNAcb1-2Mana-Sp0
536	GlcNAcb1-3Galb1-4GlcNAcb1-6(GlcNAcb1-3)Galb1-4GlcNAc-Sp0
537	GalNAca1-3(Fuca1-2)Galb1-3GalNAcb1-3Gala1-4Galb1-4Glc-Sp21
538	Gala1-3(Fuca1-2)Galb1-3GalNAcb1-3Gala1-4Galb1-4Glc-Sp21
539	Galb1-3GalNAcb1-3Gal-Sp21
540	GlcNAcb1-3Galb1-4GlcNAcb1-2Mana1-6(GlcNAcb1-3Galb1-4GlcNAcb1-2Mana1-3)Manb1-4GlcNAcb1-4GlcNAcb-Sp12
541	GlcNAcb1-3Galb1-4GlcNAcb1-2Mana1-6(GlcNAcb1-3Galb1-4GlcNAcb1-2Mana1-3)Manb1-4GlcNAcb1-4GlcNAcb-Sp25
542	Galb1-4GlcNAcb1-3Galb1-4GlcNAcb1-2Mana1-6(Galb1-4GlcNAcb1-3Galb1-4GlcNAcb1-2Mana1-3)Manb1-4GlcNAcb1-4GlcNAcb-Sp12
543	Galb1-4GlcNAcb1-3Galb1-4GlcNAcb1-2Mana1-6(Galb1-4GlcNAcb1-3Galb1-4GlcNAcb1-2Mana1-3)Manb1-4GlcNAcb1-4GlcNAcb-Sp24
544	Neu5Gca2-3Galb1-4GlcNAcb1-3Galb1-4GlcNAcb1-2Mana1-6(Neu5Gca2-3Galb1-4GlcNAcb1-3Galb1-4GlcNAcb1-2Mana1-3)Manb1-4GlcNAcb1-4GlcNAcb-Sp24
545	Fuca1-2Galb1-4GlcNAcb1-3Galb1-4GlcNAcb1-2Mana1-6(Fuca1-2Galb1-4GlcNAcb1-3Galb1-4GlcNAcb1-2Mana1-3)Manb1-4GlcNAcb1-4GlcNAcb-Sp24
546	GlcNAcb1-3Galb1-4GlcNAcb1-3Galb1-4GlcNAcb1-2Mana1-6(GlcNAcb1-3Galb1-4GlcNAcb1-3Galb1-4GlcNAcb1-2Mana1-3)Manb1-4GlcNAcb1-4GlcNAcb-Sp12
547	GlcNAcb1-3Galb1-4GlcNAcb1-3Galb1-4GlcNAcb1-2Mana1-6(GlcNAcb1-3Galb1-4GlcNAcb1-3Galb1-4GlcNAcb1-2Mana1-3)Manb1-4GlcNAcb1-4GlcNAcb-Sp25
548	Galb1-4GlcNAcb1-3Galb1-4GlcNAcb1-3Galb1-4GlcNAcb1-2Mana1-6(Galb1-4GlcNAcb1-3Galb1-4GlcNAcb1-3Galb1-4GlcNAcb1-2Mana1-3)Manb1-4GlcNAcb1-4GlcNAcb-Sp12
549	Galb1-4GlcNAcb1-3Galb1-4GlcNAcb1-3Galb1-4GlcNAcb1-2Mana1-6(Galb1-4GlcNAcb1-3Galb1-4GlcNAcb1-3Galb1-4GlcNAcb1-2Mana1-3)Manb1-4GlcNAcb1-4GlcNAcb-Sp24
550	GlcNAcb1-3Galb1-4GlcNAcb1-3Galb1-4GlcNAcb1-3Galb1-4GlcNAcb1-2Mana1-6(GlcNAcb1-3Galb1-4GlcNAcb1-3Galb1-4GlcNAcb1-3Galb1-4GlcNAcb1-2Mana1-3)Manb1-4GlcNAcb1-4GlcNAcb-Sp25
551	Galb1-4GlcNAcb1-3Galb1-4GlcNAcb1-3Galb1-4GlcNAcb1-3Galb1-4GlcNAcb1-2Mana1-6(Galb1-4GlcNAcb1-3Galb1-4GlcNAcb1-3Galb1-4GlcNAcb1-3Galb1-4GlcNAcb1-2Mana1-3)Manb1-4GlcNAcb1-4GlcNAcb-Sp25
552	Galb1-3GlcNAcb1-3Galb1-4GlcNAcb1-2Mana1-6(Galb1-3GlcNAcb1-3Galb1-4GlcNAcb1-2Mana1-3)Manb1-4GlcNAcb1-4GlcNAc-Sp25
553	Neu5Gca2-8Neu5Gca2-3Galb1-4GlcNAc-Sp0
554	Neu5Aca2-8Neu5Gca2-3Galb1-4GlcNAc-Sp0
555	Neu5Gca2-8Neu5Aca2-3Galb1-4GlcNAc-Sp0
556	Neu5Gca2-8Neu5Gca2-3Galb1-4GlcNAcb1-3Galb1-4GlcNAc-Sp0
557	Neu5Gca2-8Neu5Gca2-6Galb1-4GlcNAc-Sp0
558	Neu5Aca2-8Neu5Aca2-3Galb1-4GlcNAc-Sp0
559	GlcNAcb1-3Galb1-4GlcNAcb1-6(GlcNAcb1-3Galb1-4GlcNAcb1-2)Mana1-6(GlcNAcb1-3Galb1-4GlcNAcb1-2Man a1-3)Manb1-4GlcNAcb1-4GlcNAc-Sp24
560	Galb1-4GlcNAcb1-3Galb1-4GlcNAcb1-6(Galb1-4GlcNAcb1-3Galb1-4GlcNAcb1-2)Mana1-6(Galb1-4GlcNAcb1-3Galb1-4GlcNAcb1-2Mana1-3)Mana1-4GlcNAcb1-4GlcNAc-Sp24
561	Gala1-3Galb1-4GlcNAcb1-2Mana1-6(Gala1-3Galb1-4GlcNAcb1-2Mana1-3)Manb1-4GlcNAcb1-4GlcNAc-Sp24
562	GlcNAcb1-3Galb1-4GlcNAcb1-6(GlcNAcb1-3Galb1-3)GalNAca-Sp14
563	GalNAcb1-3GlcNAcb-Sp0
564	GalNAcb1-4GlcNAcb1-3GalNAcb1-4GlcNAcb-Sp0
565	GlcNAcb1-3Galb1-4GlcNAcb1-3Galb1-4GlcNAcb1-3Galb1-4GlcNAcb1-3Galb1-4GlcNAcb1-2Mana1-6(GlcNAcb1-3Galb1-4GlcNAcb1-3Galb1-4GlcNAcb1-3Galb1-4GlcNAcb1-3Galb1-4GlcNAcb1-2Mana1-3)Manb1-4GlcNAcb1-4GlcNAcb-Sp25
566	Galb1-4GlcNAcb1-3Galb1-4GlcNAcb1-3Galb1-4GlcNAcb1-3Galb1-4GlcNAcb1-3Galb1-4GlcNAcb1-2Mana1-6(Galb1-4GlcNAcb1-3Galb1-4GlcNAcb1-3Galb1-4GlcNAcb1-3Galb1-4GlcNAcb1-3Galb1-4GlcNAcb1-2Mana1-3)Manb1-4GlcNAcb1-4GlcNAcb-Sp25
567	GlcNAb1-3Galb1-3GalNAc-Sp14
568	Galb1-3GlcNAcb1-6(Galb1-3)GalNAc-Sp14
569	Galb1-4GlcNAcb1-3Galb1-4GlcNAcb1-3Galb1-4GlcNAcb1-3Galb1-4GlcNAcb1-3Galb1-4GlcNAcb1-3Galb1-4GlcNAcb1-2Mana1-6(Galb1-4GlcNAcb1-3Galb1-4GlcNAcb1-3Galb1-4GlcNAcb1-3Galb1-4GlcNAcb1-3Galb1-4GlcNAcb1-3Galb1-4GlcNAcb1-2Mana1-3)Manb1-4GlcNAcb1-4GlcNAcb-Sp25
570	(3S)GlcAb1-3Galb1-4GlcNAcb1-3Galb1-4Glc-Sp0
571	(3S)GlcAb1-3Galb1-4GlcNAcb1-2Mana-Sp0
572	Galb1-3GlcNAcb1-3Galb1-4GlcNAcb1-3Galb1-4GlcNAcb1-6(Galb1-3GlcNAcb1-3Galb1-4GlcNAcb1-3Galb1-4GlcNAb1-2)Mana1-6(Galb1-3GlcNAcb1-3Galb1-4GlcNAcb1-3Galb1-4GlcNAcb1-2Mana1-3)Manb1-4GlcNAcb1-4(Fuca1-6)GlcNAcb-Sp24
573	Galb1-3GlcNAcb1-3Galb1-4GlcNAcb1-6(Galb1-3GlcNAcb1-3Galb1-4GlcNAb1-2)Mana1-6(Galb1-3GlcNAcb1-3Galb1-4GlcNAcb1-2Mana1-3)Manb1-4GlcNAcb1-4(Fuca1-6)GlcNAcb-Sp24
574	Neu5Aca2-8Neu5Aca2-3Galb1-3GalNAcb1-4(Neu5Aca2-3)Galb1-4Glc-Sp21
575	GlcNAcb1-3Galb1-4GlcNAcb1-2Mana1-6(GlcNAcb1-3Galb1-4GlcNAcb1-2Mana1-3)Manb1-4GlcNAcb1-4(Fuca1-6)GlcNAcb-Sp24
576	Galb1-4GlcNAcb1-3Galb1-4GlcNAcb1-2Mana1-6(Galb1-4GlcNAcb1-3Galb1-4GlcNAcb1-2Mana1-3)Manb1-4GlcNAcb1-4(Fuca1-6)GlcNAcb-Sp24
577	GlcNAcb1-3Galb1-4GlcNAcb1-3Galb1-4GlcNAcb1-2Mana1-6(GlcNAcb1-3Galb1-4GlcNAcb1-3Galb1-4GlcNAcb1-2Mana1-3)Manb1-4GlcNAcb1-4(Fuca1-6)GlcNAcb-Sp24
578	Galb1-4GlcNAcb1-3Galb1-4GlcNAcb1-3Galb1-4GlcNAcb1-2Mana1-6(Galb1-4GlcNAcb1-3Galb1-4GlcNAcb1-3Galb1-4GlcNAcb1-2Mana1-3)Manb1-4GlcNAcb1-4(Fuca1-6)GlcNAcb-Sp24
579	GlcNAcb1-3Galb1-4GlcNAcb1-3Galb1-4GlcNAcb1-3Galb1-4GlcNAcb1-2Mana1-6(GlcNAcb1-3Galb1-4GlcNAcb1-3Galb1-4GlcNAcb1-3Galb1-4GlcNAcb1-2Mana1-3)Manb1-4GlcNAcb1-4(Fuca1-6)GlcNAcb-Sp24
580	Galb1-4GlcNAcb1-3Galb1-4GlcNAcb1-3Galb1-4GlcNAcb1-3Galb1-4GlcNAcb1-2Mana1-6(Galb1-4GlcNAcb1-3Galb1-4GlcNAcb1-3Galb1-4GlcNAcb1-3Galb1-4GlcNAcb1-2Mana1-3)Manb1-4GlcNAcb1-4(Fuca1-6)GlcNAcb-Sp24
581	GlcNAcb1-3Galb1-4GlcNAcb1-3Galb1-4GlcNAcb1-3Galb1-4GlcNAcb1-3Galb1-4GlcNAcb1-2Mana1-6(GlcNAcb1-3Galb1-4GlcNAcb1-3Galb1-4GlcNAcb1-3Galb1-4GlcNAcb1-3Galb1-4GlcNAcb1-2Mana1-3)Manb1-4GlcNAcb1-4(Fuca1-6)GlcNAcb-Sp19
582	Galb1-4GlcNAcb1-3Galb1-4GlcNAcb1-3Galb1-4GlcNAcb1-3Galb1-4GlcNAcb1-3Galb1-4GlcNAcb1-2Mana1-6(Galb1-4GlcNAcb1-3Galb1-4GlcNAcb1-3Galb1-4GlcNAcb1-3Galb1-4GlcNAcb1-3Galb1-4GlcNAcb1-2Mana1-3)Manb1-4GlcNAcb1-4(Fuca1-6)GlcNAcb-Sp19
583	Galb1-4GlcNAcb1-3Galb1-4GlcNAcb1-6(Galb1-4GlcNAcb1-3Galb1-4GlcNAb1-2)Mana1-6(Galb1-4GlcNAcb1-3Galb1-4GlcNAcb1-2Mana1-3)Manb1-4GlcNAcb1-4(Fuca1-6)GlcNAcb-Sp24
584	GlcNAcb1-3Galb1-4GlcNAcb1-3Galb1-4GlcNAcb1-6(GlcNAcb1-3Galb1-4GlcNAcb1-3Galb1-4GlcNAb1-2)Mana1-6(GlcNAcb1-3Galb1-4GlcNAcb1-3Galb1-4GlcNAcb1-2Mana1-3)Manb1-4GlcNAcb1-4(Fuca1-6)GlcNAcb-Sp24
585	Galb1-4GlcNAcb1-3Galb1-4GlcNAcb1-3Galb1-4GlcNAcb1-6(Galb1-4GlcNAcb1-3Galb1-4GlcNAcb1-3Galb1-4GlcNAb1-2)Mana1-6(Galb1-4GlcNAcb1-3Galb1-4GlcNAcb1-3Galb1-4GlcNAcb1-2Mana1-3)Manb1-4GlcNAcb1-4(Fuca1-6)GlcNAcb-Sp24
586	GlcNAcb1-3Galb1-4GlcNAcb1-3Galb1-4GlcNAcb1-3Galb1-4GlcNAcb1-6(GlcNAcb1-3Galb1-4GlcNAcb1-3Galb1-4GlcNAcb1-3Galb1-4GlcNAb1-2)Mana1-6(GlcNAcb1-3Galb1-4GlcNAcb1-3Galb1-4GlcNAcb1-3Galb1-4GlcNAcb1-2Mana1-3)Manb1-4GlcNAcb1-4(Fuca1-6)GlcNAcb-Sp24
587	Galb1-4GlcNAcb1-3Galb1-4GlcNAcb1-3Galb1-4GlcNAcb1-3Galb1-4GlcNAcb1-6(Galb1-4GlcNAcb1-3Galb1-4GlcNAcb1-3Galb1-4GlcNAcb1-3Galb1-4GlcNAb1-2)Mana1-6(Galb1-4GlcNAcb1-3Galb1-4GlcNAcb1-3Galb1-4GlcNAcb1-3Galb1-4GlcNAcb1-2Mana1-3)Manb1-4GlcNAcb1-4(Fuca1-6)GlcNAcb-Sp24
588	GlcNAcb1-3Galb1-4GlcNAcb1-3Galb1-4GlcNAcb1-3Galb1-4GlcNAcb1-3Galb1-4GlcNAcb1-6(GlcNAcb1-3Galb1-4GlcNAcb1-3Galb1-4GlcNAcb1-3Galb1-4GlcNAcb1-3Galb1-4GlcNAb1-2)Mana1-6(GlcNAcb1-3Galb1-4GlcNAcb1-3Galb1-4GlcNAcb1-3Galb1-4GlcNAcb1-3Galb1-4GlcNAcb1-2Mana1-3)Manb1-4GlcNAcb1-4(Fuca1-6)GlcNAcb-Sp24
589	Galb1-4GlcNAcb1-3Galb1-4GlcNAcb1-3Galb1-4GlcNAcb1-3Galb1-4GlcNAcb1-3Galb1-4GlcNAcb1-6(Galb1-4GlcNAcb1-3Galb1-4GlcNAcb1-3Galb1-4GlcNAcb1-3Galb1-4GlcNAcb1-3Galb1-4GlcNAb1-2)Mana1-6(Galb1-4GlcNAcb1-3Galb1-4GlcNAcb1-3Galb1-4GlcNAcb1-3Galb1-4GlcNAcb1-3Galb1-4GlcNAcb1-2Mana1-3)Manb1-4GlcNAcb1-4(Fuca1-6)GlcNAcb-Sp24
590	Galb1-4GlcNAcb1-3Galb1-4GlcNAcb1-3GalNAca-Sp14
591	Galb1-4GlcNAcb1-3Galb1-4GlcNAcb1-6(Galb1-3)GalNAca-Sp14
592	Galb1-4GlcNAcb1-3Galb1-4GlcNAcb1-6(Galb1-4GlcNAcb1-3Galb1-4GlcNAcb1-3)GalNAca-Sp14
593	Neu5Aca2-3Galb1-4GlcNAcb1-3Galb1-4GlcNAcb1-3GalNAca-Sp14
594	GlcNAcb1-3Galb1-4GlcNAcb1-3GalNAca-Sp14
595	GlcNAcb1-3Galb1-4GlcNAcb1-6(Galb1-3)GalNAca-Sp14
596	GlcNAcb1-3Galb1-4GlcNAcb1-6(GlcNAcb1-3Galb1-4GlcNAcb1-3)GalNAca-Sp14
597	Neu5Aca2-3Galb1-4GlcNAcb1-3Galb1-4GlcNAcb1-6(Neu5Aca2-3Galb1-4GlcNAcb1-3Galb1-4GlcNAcb1-3)GalNAca-Sp14
598	Neu5Aca2-6Galb1-4GlcNAcb1-3Galb1-4GlcNAcb1-3GalNAca-Sp14
599	GlcNAcb1-3Galb1-4GlcNAcb1-3Galb1-4GlcNAcb1-3GalNAca-Sp14
600	Galb1-4GlcNAcb1-3Galb1-3GalNAca-Sp14
601	Neu5Aca2-3Galb1-4GlcNAcb1-3Galb1-4GlcNAcb1-6(Galb1-3)GalNAca-Sp14
602	Neu5Aca2-6Galb1-4GlcNAcb1-3Galb1-4GlcNAcb1-6(Galb1-3)GalNAca-Sp14
603	Neu5Aca2-6Galb1-4GlcNAcb1-6(Galb1-3)GalNAca-Sp14
604	Neu5Aca2-3Galb1-4GlcNAcb1-3Galb1-4GlcNAcb1-2Mana1-6(Neu5Aca2-3Galb1-4GlcNAcb1-3Galb1-4GlcNAcb1-2Mana1-3)Manb1-4GlcNAcb1-4GlcNAcb-Sp12
605	GlcNAcb1-6(Neu5Aca2-3Galb1-3)GalNAca-Sp14
606	Neu5Aca2-6Galb1-4GlcNAcb1-3Galb1-4GlcNAcb1-6(Neu5Aca2-6Galb1-4GlcNAcb1-3Galb1-4GlcNAcb1-3)GalNAca-Sp14
607	Neu5Aca2-6Galb1-4GlcNAcb1-3Galb1-4GlcNAcb1-3Galb1-4GlcNAcb1-2Mana1-6(Neu5Aca2-6Galb1-4GlcNAcb1-3Galb1-4GlcNAcb1-3Galb1-4GlcNAcb1-2Mana1-3)Manb1-4GlcNAcb1-4GlcNAcb-Sp12
608	Neu5Aca2-3Galb1-4GlcNAcb1-3Galb1-4GlcNAcb1-3Galb1-4GlcNAcb1-2Mana1-6(Neu5Aca2-3Galb1-4GlcNAcb1-3Galb1-4GlcNAcb1-3Galb1-4GlcNAcb1-2Mana1-3)Manb1-4GlcNAcb1-4GlcNAcb-Sp12
609	Neu5Aca2-6Galb1-4GlcNAcb1-3Galb1-4GlcNAcb1-2Mana1-6(Neu5Aca2-6Galb1-4GlcNAcb1-3Galb1-4GlcNAcb1-2Mana1-3)Manb1-4GlcNAcb1-4GlcNAcb-Sp12
610	GlcNAcb1-3Fuca-Sp21
611	Galb1-3GalNAcb1-4(Neu5Aca2-8Neu5Aca2-8Neu5Aca2-3)Galb1-4Glcb-Sp21

### Sheet: Glycan Spacer Arm Key
Code	Spacer Arm
Sp0	-CH2CH2NH2
Sp8	-CH2CH2CH2NH2
Sp9	-CH2CH2CH2CH2CH2NH2
Sp10	-NHCOCH2NH
Sp11	-OCH2C6H4-p-NHCOCH2NH
Sp12	Asparagine
Sp13	Glycine
Sp14	Threonine
Sp15	Serine
Sp16	-PNP(OC6H4NH2)
Sp17	-OCH2C6H4NH2
Sp18	-O(CH2)3NHCO(CH2)5NH2
Sp19	EN or NK
Sp20	GENR
Sp21	-N(CH3)-O-(CH2)2-NH2
Sp22	NST
Sp23	(OCH2CH2)6NH2
Sp24	KVANKT
Sp25	VANK
MDPLys	Mur-L-Ala-D-iGlnb-(CH2)4NH2
